# Causal assessment of gene regulatory network in single-cell transcriptomics data based on Bayesian networks

**DOI:** 10.64898/2025.12.17.695014

**Authors:** Noriaki Sato, Marco Scutari, Seiya Imoto

## Abstract

Gene regulatory network (GRN) inference is an essential tool for revealing dysregulated relationships between genes in different cell types from single-cell transcriptomic (SCT) data. GRNs based on Bayesian networks (BNs) learned from SCT data can elucidate directed regulatory relationships representing complex disease mechanisms and their interplay through graphical modeling. However, software for learning BNs from SCT data is not widely available, nor is evaluating the BNs’ structural accuracy in representing causal relationships between genes. Here, we describe the scstruc R package. This package provides a suite of BN structure learning algorithms specifically designed for handling SCT data; evaluating the resulting networks based on the causal relationships they represent regardless of the availability of established molecular interaction networks; and comparing regulatory relationships between conditions. We demonstrated that scstruc can identify biologically relevant differential regulatory relationships between groups on a per-cell basis. The package is available at https://github.com/noriakis/scstruc.
