## Supplementary Tables for "Causal assessment of gene regulatory network in single-cell transcriptomics data based on Bayesian networks"

### Sheet: S1
Supplementary Table S1. The comparison between the reference and inferred network for simulated data.
N	Algorithm	data	s0_mean	edges_mean	KL_mean	BIC_mean	SHD_mean	TP_mean	FP_mean	FN_mean	TPR_mean	Precision_mean	Recall_mean	F1_mean	SID_mean
100	GENIE3_0.3	ARTH150	150	0	60.0307	-6371.42	150	0	0	150	0	#NUM!	0	#NUM!	3005.5
100	GENIE3_0.4	ARTH150	150	0	60.0307	-6371.42	150	0	0	150	0	#NUM!	0	#NUM!	3005.5
100	GENIE3_0.4	ECOLI70	70	0.2	254.148	-7620.83	69.8	0.2	0	69.8	0.00285714	1	0.00285714	0.028169	709.9
100	GENIE3_0.5	ARTH150	150	0	60.0307	-6371.42	150	0	0	150	0	#NUM!	0	#NUM!	3005.5
100	GENIE3_0.5	ECOLI70	70	0	257.43	-7647.92	70	0	0	70	0	#NUM!	0	#NUM!	710
100	GENIE3_0.6	ARTH150	150	0	60.0307	-6371.42	150	0	0	150	0	#NUM!	0	#NUM!	3005.5
100	GENIE3_0.6	ECOLI70	70	0	257.43	-7647.92	70	0	0	70	0	#NUM!	0	#NUM!	710
100	GENIE3_0.7	ARTH150	150	0	60.0307	-6371.42	150	0	0	150	0	#NUM!	0	#NUM!	3005.5
100	GENIE3_0.7	ECOLI70	70	0	257.43	-7647.92	70	0	0	70	0	#NUM!	0	#NUM!	710
100	GENIE3_0.8	ARTH150	150	0	60.0307	-6371.42	150	0	0	150	0	#NUM!	0	#NUM!	3005.5
100	GENIE3_0.8	ECOLI70	70	0	257.43	-7647.92	70	0	0	70	0	#NUM!	0	#NUM!	710
100	GENIE3_0.9	ARTH150	150	0	60.0307	-6371.42	150	0	0	150	0	#NUM!	0	#NUM!	3005.5
100	GENIE3_0.9	ECOLI70	70	0	257.43	-7647.92	70	0	0	70	0	#NUM!	0	#NUM!	710
100	GENIE3_1	ARTH150	150	0	60.0307	-6371.42	150	0	0	150	0	#NUM!	0	#NUM!	3005.5
100	GENIE3_1	ECOLI70	70	0	257.43	-7647.92	70	0	0	70	0	#NUM!	0	#NUM!	710
100	GES	ARTH150	150	357.4	12.2536	-3979.92	363.4	66.8	290.6	83.2	0.445333	0.186955	0.445333	0.263286	7335.1
100	GES	ECOLI70	70	87.8	2.09087	-4399.23	74	41.8	46	28.2	0.597143	0.478838	0.597143	0.531029	960.2
100	GRNBoost2_0.7	ARTH150	150	1	58.0171	-6253.92	149	0	1	150	0	0	0	#NUM!	3006
100	GRNBoost2_0.7	ECOLI70	70	1	178.72	-7340.52	70	0	1	70	0	0	0	#NUM!	726
100	GRNBoost2_0.8	ARTH150	150	4.5	51.9336	-6160.04	147.75	2.25	2.25	147.75	0.015	0.41369	0.015	0.0385192	3022
100	GRNBoost2_0.8	ECOLI70	70	2.4	187.952	-7400.81	68.6	0.8	1.6	69.2	0.0114286	0.266667	0.0114286	0.0365297	721.2
100	GRNBoost2_0.9	ARTH150	150	3	55.5986	-6224.48	148.4	1	2	149	0.00666667	0.306667	0.00666667	0.0217303	3016.2
100	GRNBoost2_0.9	ECOLI70	70	1.4	204.28	-7491.36	69.4	0.4	1	69.6	0.00571429	0.2	0.00571429	0.0277778	720.9
100	GRNBoost2_1	ARTH150	150	1	58.9244	-6315.5	149.4	0.6	0.4	149.4	0.004	0.6	0.004	0.013245	3006.4
100	GRNBoost2_1	ECOLI70	70	1	227.259	-7535.24	69.4	0	1	70	0	0	0	#NUM!	717.7
100	Hurdle_BIC	ARTH150	150	129	8.3413	-4418.36	180.2	43.4	85.6	106.6	0.289333	0.338431	0.289333	0.311019	4494.2
100	Hurdle_BIC	ECOLI70	70	43.6	11.0501	-4748.9	52.8	25	18.6	45	0.357143	0.573066	0.357143	0.439989	616.7
100	Hurdle_zBIC	ARTH150	150	81.4	7.73461	-4475.81	140.6	40.6	40.8	109.4	0.270667	0.498604	0.270667	0.350244	2926.9
100	Hurdle_zBIC	ECOLI70	70	42	11.1413	-4733.81	52.2	28	14	42	0.4	0.668116	0.4	0.500272	519.4
100	L0L1_CV	ARTH150	150	67	30.9278	-5286.93	172.2	17.4	49.6	132.6	0.116	0.263397	0.116	0.160378	3209.4
100	L0L1_CV	ECOLI70	70	39.2	26.5031	-5110.41	63.6	18.4	20.8	51.6	0.262857	0.471385	0.262857	0.336683	757.9
100	L0L2_CV	ARTH150	150	116.8	24.4171	-4890.72	197	28.8	88	121.2	0.192	0.249558	0.192	0.215887	3913.7
100	L0L2_CV	ECOLI70	70	48.6	16.7552	-4825.43	62	22.8	25.8	47.2	0.325714	0.469197	0.325714	0.384231	756.4
100	L0_CV	ARTH150	150	50.2	35.0182	-5409.32	158.4	17	33.2	133	0.113333	0.336668	0.113333	0.168168	2939.5
100	L0_CV	ECOLI70	70	43	37.3228	-5182.49	68.2	17.2	25.8	52.8	0.245714	0.400885	0.245714	0.303473	793.5
100	LiNGAM	ECOLI70	70	101.4	22.8218	-4998.79	103.2	35	66.4	35	0.5	0.348271	0.5	0.410168	907.8
100	MCP_CV	ARTH150	150	80.2	13.6666	-4581.04	140.2	40.4	39.8	109.6	0.269333	0.506996	0.269333	0.3512	2737.1
100	MCP_CV	ECOLI70	70	34.2	42.308	-5244.75	56.6	19.4	14.8	50.6	0.277143	0.572712	0.277143	0.371987	585.5
100	PIDC_0.1	ARTH150	150	121.2	7.88093	-4451.79	174.8	44	77.2	106	0.293333	0.36403	0.293333	0.324658	3963.1
100	PIDC_0.1	ECOLI70	70	50.2	15.2854	-4837.38	63.6	23.4	26.8	46.6	0.334286	0.469969	0.334286	0.390141	717.3
100	PIDC_0.2	ARTH150	150	166	7.55112	-4329.88	206.6	50.2	115.8	99.8	0.334667	0.302955	0.334667	0.317978	5610.6
100	PIDC_0.2	ECOLI70	70	60.8	6.83487	-4649.59	65.6	27.6	33.2	42.4	0.394286	0.453722	0.394286	0.421606	846.9
100	PIDC_0.3	ARTH150	150	199.2	7.91863	-4271.9	234.6	52.6	146.6	97.4	0.350667	0.264137	0.350667	0.301287	6500.9
100	PIDC_0.3	ECOLI70	70	70.2	4.11257	-4579.12	70.2	28.6	41.6	41.4	0.408571	0.408622	0.408571	0.408252	1009.1
100	PIDC_0.4	ARTH150	150	222.2	8.22196	-4228.33	251.2	54.8	167.4	95.2	0.365333	0.247038	0.365333	0.294659	6668.4
100	PIDC_0.4	ECOLI70	70	79.2	2.68417	-4512.36	77.6	30	49.2	40	0.428571	0.378716	0.428571	0.401978	1098.1
100	SCAD_CV	ARTH150	150	112.2	12.0586	-4456.83	155.6	48	64.2	102	0.32	0.427624	0.32	0.366004	3502
100	SCAD_CV	ECOLI70	70	39	32.2455	-5053	58.4	21.4	17.6	48.6	0.305714	0.55109	0.305714	0.392642	596.4
100	CCDr_0.464	ECOLI70	70	449.667	4.7935	-4973.93	434.667	37.6667	412	32.3333	0.538095	0.0837427	0.538095	0.144926	1414.67
100	CCDr_0.774	ECOLI70	70	288.8	4.2172	-4678.65	287	31	257.8	39	0.442857	0.10747	0.442857	0.172933	1475.9
100	CCDr_1.292	ARTH150	150	864	18.8078	-4466.75	868.8	62.8	801.2	87.2	0.418667	0.0727046	0.418667	0.123892	7923
100	CCDr_1.292	ECOLI70	70	169.6	3.79248	-4549.54	175.6	28.8	140.8	41.2	0.411429	0.170094	0.411429	0.240643	1460.1
100	CCDr_10	ARTH150	150	0	60.0307	-6371.42	150	0	0	150	0	#NUM!	0	#NUM!	3005.5
100	CCDr_10	ECOLI70	70	0	257.43	-7647.92	70	0	0	70	0	#NUM!	0	#NUM!	710
100	CCDr_2.154	ARTH150	150	268.6	9.32807	-4141.68	292.4	55.4	213.2	94.6	0.369333	0.206492	0.369333	0.26475	7555.3
100	CCDr_2.154	ECOLI70	70	93.4	4.33647	-4568.06	106.4	24.6	68.8	45.4	0.351429	0.263375	0.351429	0.301068	1310.3
100	CCDr_3.594	ARTH150	150	74.8	6.75467	-4423.4	129.4	42.2	32.6	107.8	0.281333	0.564439	0.281333	0.375343	2886.5
100	CCDr_3.594	ECOLI70	70	59.2	6.7499	-4701.3	75.4	22.4	36.8	47.6	0.32	0.378648	0.32	0.34678	840
100	CCDr_5.995	ARTH150	150	37.6	13.4125	-4796.59	136.8	22.4	15.2	127.6	0.149333	0.595915	0.149333	0.238738	3038.8
100	CCDr_5.995	ECOLI70	70	40	27.4671	-5164.73	65.6	21.6	18.4	48.4	0.308571	0.539881	0.308571	0.392674	626.3
100	glmnet_CV	ARTH150	150	147	5.82885	-4201.25	166.2	61.4	85.6	88.6	0.409333	0.418952	0.409333	0.413675	4516.6
100	glmnet_CV	ECOLI70	70	61.2	5.39244	-4556.57	63.8	30.8	30.4	39.2	0.44	0.501563	0.44	0.468304	907.6
100	MMHC_0.001	ARTH150	150	50.6	14.0523	-4695.12	132	30.8	19.8	119.2	0.205333	0.607839	0.205333	0.306846	2810.9
100	MMHC_0.001	ECOLI70	70	34	27.6969	-5100.82	54	19.6	14.4	50.4	0.28	0.577024	0.28	0.37681	593.3
100	MMHC_0.005	ARTH150	150	60.6	11.2166	-4586.88	132.8	34.6	26	115.4	0.230667	0.572677	0.230667	0.328682	2821.4
100	MMHC_0.005	ECOLI70	70	36	20.4962	-4967.81	53	20.8	15.2	49.2	0.297143	0.578585	0.297143	0.392443	590.2
100	MMHC_0.01	ARTH150	150	69	10.982	-4550.56	136.4	37.8	31.2	112.2	0.252	0.549111	0.252	0.345401	2767.6
100	MMHC_0.01	ECOLI70	70	36.8	20.9811	-4965.81	54	20.8	16	49.2	0.297143	0.565869	0.297143	0.389523	593.5
100	MMHC_0.05	ARTH150	150	100.4	9.71449	-4409.2	152.6	44	56.4	106	0.293333	0.439078	0.293333	0.351591	3045.6
100	MMHC_0.05	ECOLI70	70	41.4	17.1598	-4853.02	54.4	22	19.4	48	0.314286	0.532893	0.314286	0.395288	614.8
1000	GENIE3_0.4	ARTH150	150	1	58.6565	-59971	149.75	1	0	149	0.00666667	1	0.00666667	0.017602	2978.75
1000	GENIE3_0.5	ARTH150	150	0	61.1721	-60719.2	150	0	0	150	0	#NUM!	0	#NUM!	3005.5
1000	GENIE3_0.5	ECOLI70	70	1	232.906	-73235.5	69	1	0	69	0.0142857	1	0.0142857	0.028169	709.5
1000	GENIE3_0.6	ARTH150	150	0	61.1721	-60719.2	150	0	0	150	0	#NUM!	0	#NUM!	3005.5
1000	GENIE3_0.6	ECOLI70	70	0	252.056	-74566.1	70	0	0	70	0	#NUM!	0	#NUM!	710
1000	GENIE3_0.7	ARTH150	150	0	61.1721	-60719.2	150	0	0	150	0	#NUM!	0	#NUM!	3005.5
1000	GENIE3_0.7	ECOLI70	70	0	252.056	-74566.1	70	0	0	70	0	#NUM!	0	#NUM!	710
1000	GENIE3_0.8	ARTH150	150	0	61.1721	-60719.2	150	0	0	150	0	#NUM!	0	#NUM!	3005.5
1000	GENIE3_0.8	ECOLI70	70	0	252.056	-74566.1	70	0	0	70	0	#NUM!	0	#NUM!	710
1000	GENIE3_0.9	ARTH150	150	0	61.1721	-60719.2	150	0	0	150	0	#NUM!	0	#NUM!	3005.5
1000	GENIE3_0.9	ECOLI70	70	0	252.056	-74566.1	70	0	0	70	0	#NUM!	0	#NUM!	710
1000	GENIE3_1	ARTH150	150	0	61.1721	-60719.2	150	0	0	150	0	#NUM!	0	#NUM!	3005.5
1000	GENIE3_1	ECOLI70	70	0	252.056	-74566.1	70	0	0	70	0	#NUM!	0	#NUM!	710
1000	GES	ARTH150	150	208.8	0.547159	-37697.3	154.4	103.2	105.6	46.8	0.688	0.496431	0.688	0.576425	4467.6
1000	GES	ECOLI70	70	76.4	0.142773	-42030.4	33.4	54.6	21.8	15.4	0.78	0.714966	0.78	0.745865	462
1000	GRNBoost2_0.8	ARTH150	150	2	59.267	-59542.7	148	1	1	149	0.00666667	0.5	0.00666667	0.0131579	3005.5
1000	GRNBoost2_0.8	ECOLI70	70	4.66667	201.954	-70464.9	68	2.66667	2	67.3333	0.0380952	0.587302	0.0380952	0.0711425	719.333
1000	GRNBoost2_0.9	ARTH150	150	1.66667	57.6979	-59958.8	148.333	0.666667	1	149.333	0.00444444	0.666667	0.00444444	0.013245	3010.67
1000	GRNBoost2_0.9	ECOLI70	70	2.8	220.312	-71881.4	68.6	1.6	1.2	68.4	0.0228571	0.516667	0.0228571	0.054612	713.5
1000	GRNBoost2_1	ARTH150	150	1	59.5787	-60200.9	149.2	0.4	0.6	149.6	0.00266667	0.4	0.00266667	0.013245	3005.8
1000	GRNBoost2_1	ECOLI70	70	1	243.454	-73604.8	69.4	0.8	0.2	69.2	0.0114286	0.8	0.0114286	0.028169	712
1000	Hurdle_BIC	ARTH150	150	136.4	0.632487	-37974.3	100.8	89.6	46.8	60.4	0.597333	0.657337	0.597333	0.625678	2602.4
1000	Hurdle_BIC	ECOLI70	70	71.6	1.44686	-42752.3	45.4	42.8	28.8	27.2	0.611429	0.597683	0.611429	0.604423	705.9
1000	Hurdle_zBIC	ARTH150	150	120.4	0.599343	-38001.9	89.2	88.8	31.6	61.2	0.592	0.737599	0.592	0.65669	2090
1000	Hurdle_zBIC	ECOLI70	70	63.4	2.58612	-43219.3	41	40.2	23.2	29.8	0.574286	0.633761	0.574286	0.602448	566.9
1000	L0L1_CV	ARTH150	150	58.8	29.331	-49939.8	149.2	30.2	28.6	119.8	0.201333	0.515429	0.201333	0.289425	2648.7
1000	L0L1_CV	ECOLI70	70	50.8	23.2807	-48810	62	22.2	28.6	47.8	0.317143	0.438566	0.317143	0.367598	842.7
1000	L0L2_CV	ARTH150	150	94.2	19.8275	-45917.6	161	42	52.2	108	0.28	0.445818	0.28	0.343585	2903.5
1000	L0L2_CV	ECOLI70	70	64.6	3.59229	-43875.5	47.2	33.8	30.8	36.2	0.482857	0.524405	0.482857	0.502583	851.7
1000	L0_CV	ARTH150	150	82.2	27.6001	-48789.4	150.6	39.2	43	110.8	0.261333	0.477863	0.261333	0.337383	2888.5
1000	L0_CV	ECOLI70	70	67.8	8.1476	-45495	67.2	29.4	38.4	40.6	0.42	0.435877	0.42	0.425766	956.4
1000	LiNGAM	ARTH150	150	191.8	5.49922	-40418.8	200	62	129.8	88	0.413333	0.323428	0.413333	0.362767	4452.7
1000	LiNGAM	ECOLI70	70	109	0.567026	-42480.8	90.8	42.6	66.4	27.4	0.608571	0.39216	0.608571	0.476667	928.6
1000	MCP_CV	ARTH150	150	128.4	0.58922	-37950.1	90.8	92.4	36	57.6	0.616	0.720329	0.616	0.663961	2039.5
1000	MCP_CV	ECOLI70	70	64.8	3.7182	-43393.3	42.8	38.6	26.2	31.4	0.551429	0.595977	0.551429	0.572805	725.4
1000	PIDC_0.1	ARTH150	150	134.6	0.547933	-38030.4	91.2	91.8	42.8	58.2	0.612	0.682088	0.612	0.645126	2158
1000	PIDC_0.1	ECOLI70	70	47.4	20.3763	-46515	49.8	28.4	19	41.6	0.405714	0.599179	0.405714	0.483728	535.1
1000	PIDC_0.2	ARTH150	150	147.4	0.432958	-37921.2	99.8	94	53.4	56	0.626667	0.63803	0.626667	0.632166	2634.6
1000	PIDC_0.2	ECOLI70	70	62.8	6.13813	-44229.7	52.4	32.8	30	37.2	0.468571	0.522699	0.468571	0.494076	571.3
1000	PIDC_0.3	ARTH150	150	156.2	0.385285	-37860.4	108	96.8	59.4	53.2	0.645333	0.619722	0.645333	0.632177	3085.6
1000	PIDC_0.3	ECOLI70	70	71.2	3.2406	-43396.9	50.8	39	32.2	31	0.557143	0.547696	0.557143	0.552274	691
1000	PIDC_0.4	ARTH150	150	166.6	0.420981	-37860.5	118.8	96.8	69.8	53.2	0.645333	0.581014	0.645333	0.611468	3571.4
1000	PIDC_0.4	ECOLI70	70	77	1.7729	-43041.9	53.6	40	37	30	0.571429	0.51952	0.571429	0.544211	748.3
1000	SCAD_CV	ARTH150	150	139.4	0.560502	-37890	96.2	96.8	42.6	53.2	0.645333	0.696012	0.645333	0.669326	2413.6
1000	SCAD_CV	ECOLI70	70	64.4	3.59747	-43332.2	39.2	39.8	24.6	30.2	0.568571	0.618355	0.568571	0.592367	686.9
1000	CCDr_0.316	ARTH150	150	1068	1.72931	-39496.5	1015	96	972	54	0.64	0.0898876	0.64	0.157635	6941.25
1000	CCDr_0.527	ARTH150	150	1065.33	1.74444	-39421.9	1012.33	95	970.333	55	0.633333	0.0891783	0.633333	0.156342	6879.33
1000	CCDr_0.527	ECOLI70	70	427	0.477006	-42959.2	401.2	45.4	381.6	24.6	0.648571	0.106541	0.648571	0.182996	1269.8
1000	CCDr_0.88	ARTH150	150	1060.4	1.72791	-39592.5	1007	93.4	967	56.6	0.622667	0.0880826	0.622667	0.154333	7012.8
1000	CCDr_0.88	ECOLI70	70	287.8	0.441995	-42610.4	265.6	44	243.8	26	0.628571	0.153172	0.628571	0.246296	1318.4
1000	CCDr_1.468	ARTH150	150	725.2	1.5071	-38708.1	677.2	91.2	634	58.8	0.608	0.125991	0.608	0.208676	7019.1
1000	CCDr_1.468	ECOLI70	70	178.4	0.405956	-42397.3	159.2	42.4	136	27.6	0.605714	0.237745	0.605714	0.341454	1293.9
1000	CCDr_11.365	ARTH150	150	67.2	5.4774	-40709.8	118.6	44.2	23	105.8	0.294667	0.658516	0.294667	0.406966	2763.3
1000	CCDr_11.365	ECOLI70	70	56.2	4.82559	-44686.3	67.2	26.4	29.8	43.6	0.377143	0.469775	0.377143	0.418253	659.3
1000	CCDr_18.957	ARTH150	150	36.6	13.1335	-44358.6	134.8	23	13.6	127	0.153333	0.628268	0.153333	0.246487	2987.4
1000	CCDr_18.957	ECOLI70	70	39.4	25.2127	-49593.4	62	24.4	15	45.6	0.348571	0.618887	0.348571	0.445921	573.7
1000	CCDr_2.448	ARTH150	150	238.8	0.763341	-37903.6	197.2	87.8	151	62.2	0.585333	0.368233	0.585333	0.451995	5814.7
1000	CCDr_2.448	ECOLI70	70	120.8	0.563942	-42461.6	103.8	39.4	81.4	30.6	0.562857	0.326309	0.562857	0.41303	1086.1
1000	CCDr_31.623	ARTH150	150	0	61.1721	-60719.2	150	0	0	150	0	#NUM!	0	#NUM!	3005.5
1000	CCDr_31.623	ECOLI70	70	0	252.056	-74566.1	70	0	0	70	0	#NUM!	0	#NUM!	710
1000	CCDr_4.084	ARTH150	150	137.8	0.808422	-38170.3	113	80.8	57	69.2	0.538667	0.587045	0.538667	0.561701	2823.4
1000	CCDr_4.084	ECOLI70	70	91.8	1.32683	-42952.1	83	34.4	57.4	35.6	0.491429	0.374981	0.491429	0.425254	920.6
1000	CCDr_6.813	ARTH150	150	108.6	1.61513	-38695	104.8	68.2	40.4	81.8	0.454667	0.62779	0.454667	0.527355	2482.7
1000	CCDr_6.813	ECOLI70	70	71.2	2.76542	-43800.6	75.8	29	42.2	41	0.414286	0.40731	0.414286	0.410707	855
1000	glmnet_CV	ARTH150	150	159.2	0.500196	-37797.4	112.8	99.6	59.6	50.4	0.664	0.625914	0.664	0.644286	3262
1000	glmnet_CV	ECOLI70	70	75	0.822952	-42452.1	39.4	46.6	28.4	23.4	0.665714	0.621383	0.665714	0.642681	703.4
1000	MMHC_0.001	ARTH150	150	101.2	2.88688	-39036.3	90	79	22.2	71	0.526667	0.780786	0.526667	0.628994	1871.5
1000	MMHC_0.001	ECOLI70	70	49.4	9.30734	-45232.8	44	28.2	21.2	41.8	0.402857	0.571034	0.402857	0.472394	619.6
1000	MMHC_0.005	ARTH150	150	109.2	2.68065	-38911.2	91.2	81.2	28	68.8	0.541333	0.743452	0.541333	0.626461	1942.5
1000	MMHC_0.005	ECOLI70	70	51.6	10.2413	-45238.9	40.8	28.8	22.8	41.2	0.411429	0.558101	0.411429	0.473592	635.5
1000	MMHC_0.01	ARTH150	150	113.6	2.68352	-38864.4	90.8	82.4	31.2	67.6	0.549333	0.725319	0.549333	0.625136	2105.6
1000	MMHC_0.01	ECOLI70	70	52.6	10.2241	-45227.8	41.2	29.4	23.2	40.6	0.42	0.559177	0.42	0.479619	630
1000	MMHC_0.05	ARTH150	150	127.6	2.30855	-38750.6	102.2	84.2	43.4	65.8	0.561333	0.660143	0.561333	0.606565	2495.5
1000	MMHC_0.05	ECOLI70	70	55.2	9.36472	-44994.2	39.6	31.8	23.4	38.2	0.454286	0.575984	0.454286	0.507924	634.2
500	GENIE3_0.4	ARTH150	150	0	62.0263	-30751.5	150	0	0	150	0	#NUM!	0	#NUM!	3005.5
500	GENIE3_0.5	ARTH150	150	0	62.0263	-30751.5	150	0	0	150	0	#NUM!	0	#NUM!	3005.5
500	GENIE3_0.5	ECOLI70	70	0	258.335	-37453.8	70	0	0	70	0	#NUM!	0	#NUM!	710
500	GENIE3_0.6	ARTH150	150	0	62.0263	-30751.5	150	0	0	150	0	#NUM!	0	#NUM!	3005.5
500	GENIE3_0.6	ECOLI70	70	0	258.335	-37453.8	70	0	0	70	0	#NUM!	0	#NUM!	710
500	GENIE3_0.7	ARTH150	150	0	62.0263	-30751.5	150	0	0	150	0	#NUM!	0	#NUM!	3005.5
500	GENIE3_0.7	ECOLI70	70	0	258.335	-37453.8	70	0	0	70	0	#NUM!	0	#NUM!	710
500	GENIE3_0.8	ARTH150	150	0	62.0263	-30751.5	150	0	0	150	0	#NUM!	0	#NUM!	3005.5
500	GENIE3_0.8	ECOLI70	70	0	258.335	-37453.8	70	0	0	70	0	#NUM!	0	#NUM!	710
500	GENIE3_0.9	ARTH150	150	0	62.0263	-30751.5	150	0	0	150	0	#NUM!	0	#NUM!	3005.5
500	GENIE3_0.9	ECOLI70	70	0	258.335	-37453.8	70	0	0	70	0	#NUM!	0	#NUM!	710
500	GENIE3_1	ARTH150	150	0	62.0263	-30751.5	150	0	0	150	0	#NUM!	0	#NUM!	3005.5
500	GENIE3_1	ECOLI70	70	0	258.335	-37453.8	70	0	0	70	0	#NUM!	0	#NUM!	710
500	GES	ARTH150	150	223.6	1.26004	-19230	179.8	98.6	125	51.4	0.657333	0.443598	0.657333	0.529348	5086.8
500	GES	ECOLI70	70	82.2	0.31157	-21206.5	47.2	53.8	28.4	16.2	0.768571	0.656461	0.768571	0.707758	602
500	GRNBoost2_0.7	ARTH150	150	6	56.3048	-29741.7	147	4	2	146	0.0266667	0.666667	0.0266667	0.0512821	3008
500	GRNBoost2_0.8	ARTH150	150	3	60.968	-30500.9	148	2	1	148	0.0133333	0.666667	0.0133333	0.0261438	3006
500	GRNBoost2_0.8	ECOLI70	70	4	232.878	-35958.9	67	1	3	69	0.0142857	0.25	0.0142857	0.027027	729
500	GRNBoost2_0.9	ARTH150	150	2.5	56.9981	-29962.7	148.25	2	0.5	148	0.0133333	0.666667	0.0133333	0.0348025	3009.75
500	GRNBoost2_0.9	ECOLI70	70	2.25	228.225	-36654.3	68.5	0.75	1.5	69.25	0.0107143	0.208333	0.0107143	0.0407257	715.375
500	GRNBoost2_1	ARTH150	150	1	60.7514	-30509	149.2	0.8	0.2	149.2	0.00533333	0.8	0.00533333	0.013245	3005.7
500	GRNBoost2_1	ECOLI70	70	1	241.101	-37031.5	69.2	0.4	0.6	69.6	0.00571429	0.4	0.00571429	0.028169	710.3
500	Hurdle_BIC	ARTH150	150	147.4	1.44235	-19534	129.8	81	66.4	69	0.54	0.554454	0.54	0.545517	3302.2
500	Hurdle_BIC	ECOLI70	70	66.2	2.1395	-21694.1	42.8	38.2	28	31.8	0.545714	0.577373	0.545714	0.56042	716.9
500	Hurdle_zBIC	ARTH150	150	115.6	1.30757	-19579.9	99	80.4	35.2	69.6	0.536	0.696006	0.536	0.605444	2252.8
500	Hurdle_zBIC	ECOLI70	70	57	4.58835	-22155.6	44.2	35.6	21.4	34.4	0.508571	0.626046	0.508571	0.560606	562.2
500	L0L1_CV	ARTH150	150	67.4	27.5125	-24936.2	149.6	31.8	35.6	118.2	0.212	0.470898	0.212	0.291821	2819.4
500	L0L1_CV	ECOLI70	70	48	21.3275	-24109.7	56	22.8	25.2	47.2	0.325714	0.474935	0.325714	0.385654	779.4
500	L0L2_CV	ARTH150	150	102.2	20.1009	-23202.4	160.4	42.6	59.6	107.4	0.284	0.417532	0.284	0.33753	3233.2
500	L0L2_CV	ECOLI70	70	59.8	4.62567	-22207.8	54.2	32	27.8	38	0.457143	0.534874	0.457143	0.492614	801.4
500	L0_CV	ARTH150	150	88.4	26.7089	-24343.9	155.2	40.8	47.6	109.2	0.272	0.456419	0.272	0.34042	2958.5
500	L0_CV	ECOLI70	70	60	13.9279	-23274	62.6	27.6	32.4	42.4	0.394286	0.462074	0.394286	0.425214	906.9
500	LiNGAM	ARTH150	150	170	10.4984	-21656.8	207.6	48.8	121.2	101.2	0.325333	0.287664	0.325333	0.305227	4170.3
500	LiNGAM	ECOLI70	70	79.4	4.78854	-22368.7	80.8	32.2	47.2	37.8	0.46	0.407022	0.46	0.43155	984.8
500	MCP_CV	ARTH150	150	126.4	1.10121	-19461.4	96	84.6	41.8	65.4	0.564	0.669979	0.564	0.612291	2440.2
500	MCP_CV	ECOLI70	70	57	8.12971	-22525	48	33	24	37	0.471429	0.578413	0.471429	0.519424	714.1
500	PIDC_0.1	ARTH150	150	128.6	0.957257	-19539.8	106.8	82	46.6	68	0.546667	0.639048	0.546667	0.589001	2703.3
500	PIDC_0.1	ECOLI70	70	48.2	13.1438	-23052.8	51.4	27.4	20.8	42.6	0.391429	0.568433	0.391429	0.463488	565.1
500	PIDC_0.2	ARTH150	150	148.8	0.836734	-19449.9	118.6	87	61.8	63	0.58	0.585974	0.58	0.582811	3426.1
500	PIDC_0.2	ECOLI70	70	61	5.54438	-22241.9	49.8	32.2	28.8	37.8	0.46	0.528418	0.46	0.49174	586.2
500	PIDC_0.3	ARTH150	150	166.4	0.777526	-19374.1	135.2	89.4	77	60.6	0.596	0.537472	0.596	0.565207	3909.6
500	PIDC_0.3	ECOLI70	70	71.8	3.18449	-21898.5	56.2	35	36.8	35	0.5	0.489026	0.5	0.494149	839.2
500	PIDC_0.4	ARTH150	150	176.8	0.790321	-19343.2	142	91.2	85.6	58.8	0.608	0.516304	0.608	0.558351	4183.6
500	PIDC_0.4	ECOLI70	70	79.4	1.5099	-21643.9	61.4	37.2	42.2	32.8	0.531429	0.469681	0.531429	0.49831	906.6
500	SCAD_CV	ARTH150	150	139.2	1.06909	-19423.7	105.4	87.8	51.4	62.2	0.585333	0.633394	0.585333	0.607749	2698.9
500	SCAD_CV	ECOLI70	70	57.2	6.62408	-22407.8	45.6	33.8	23.4	36.2	0.482857	0.590353	0.482857	0.531152	708.4
500	CCDr_0.224	ARTH150	150	1070	3.54585	-21001.3	1037	84	986	66	0.56	0.0785047	0.56	0.137705	7407.5
500	CCDr_0.373	ARTH150	150	1069.5	3.46767	-20750.3	1030.5	85.5	984	64.5	0.57	0.0799433	0.57	0.14022	7376.25
500	CCDr_0.622	ARTH150	150	1067.5	3.51358	-20842	1027	87.25	980.25	62.75	0.581667	0.0817342	0.581667	0.143328	7238.25
500	CCDr_0.622	ECOLI70	70	379.2	0.969516	-21907.6	356.6	43	336.2	27	0.614286	0.113585	0.614286	0.191693	1328.3
500	CCDr_1.038	ARTH150	150	1037.8	3.50148	-20760.9	995	88	949.8	62	0.586667	0.0847929	0.586667	0.14817	7216.8
500	CCDr_1.038	ECOLI70	70	232.6	0.77987	-21573.8	216	41	191.6	29	0.585714	0.176635	0.585714	0.271372	1359.6
500	CCDr_1.731	ARTH150	150	506.8	2.5129	-19672	469.8	85.8	421	64.2	0.572	0.169517	0.572	0.261469	7173.8
500	CCDr_1.731	ECOLI70	70	143.2	0.799548	-21471.8	131.2	39.4	103.8	30.6	0.562857	0.276287	0.562857	0.370364	1272.5
500	CCDr_13.405	ARTH150	150	37.2	13.084	-22500.1	135	22.8	14.4	127.2	0.152	0.612834	0.152	0.243569	3002.4
500	CCDr_13.405	ECOLI70	70	39.4	23.6095	-24777.2	64	23.4	16	46.6	0.334286	0.593746	0.334286	0.427705	605.3
500	CCDr_2.888	ARTH150	150	165.8	1.3951	-19494.4	142.6	80.6	85.2	69.4	0.537333	0.486437	0.537333	0.510582	4013.9
500	CCDr_2.888	ECOLI70	70	96.2	1.51827	-21670.1	84.2	36	60.2	34	0.514286	0.376002	0.514286	0.43407	980.2
500	CCDr_22.361	ARTH150	150	0	62.0263	-30751.5	150	0	0	150	0	#NUM!	0	#NUM!	3005.5
500	CCDr_22.361	ECOLI70	70	0	258.335	-37453.8	70	0	0	70	0	#NUM!	0	#NUM!	710
500	CCDr_4.817	ARTH150	150	106.2	2.14919	-19836.5	108	68.2	38	81.8	0.454667	0.642044	0.454667	0.53226	2539.8
500	CCDr_4.817	ECOLI70	70	71.8	2.81287	-22048.8	72.6	30.4	41.4	39.6	0.434286	0.423981	0.434286	0.428978	797.8
500	CCDr_8.036	ARTH150	150	68.6	5.37645	-20655	118	44.2	24.4	105.8	0.294667	0.644984	0.294667	0.404453	2765.5
500	CCDr_8.036	ECOLI70	70	55.6	5.52592	-22666.5	67.6	26.4	29.2	43.6	0.377143	0.47587	0.377143	0.420397	713.8
500	glmnet_CV	ARTH150	150	165	0.986427	-19319.1	125.8	91	74	59	0.606667	0.554077	0.606667	0.578526	3757.6
500	glmnet_CV	ECOLI70	70	72.4	1.46413	-21516.1	39	44	28.4	26	0.628571	0.608182	0.628571	0.618103	732.5
500	MMHC_0.001	ARTH150	150	89.6	3.60659	-20087	101.4	69	20.6	81	0.46	0.770072	0.46	0.575897	2101.1
500	MMHC_0.001	ECOLI70	70	43.6	11.508	-23058.1	51	26.4	17.2	43.6	0.377143	0.605497	0.377143	0.464773	608.3
500	MMHC_0.005	ARTH150	150	97.4	3.45559	-20010.3	98.4	72.8	24.6	77.2	0.485333	0.747591	0.485333	0.588554	2056
500	MMHC_0.005	ECOLI70	70	46.2	10.4482	-22907.1	46.8	27.4	18.8	42.6	0.391429	0.593062	0.391429	0.471589	622.3
500	MMHC_0.01	ARTH150	150	101.2	3.3721	-19977.9	96.4	74	27.2	76	0.493333	0.732229	0.493333	0.589402	2100
500	MMHC_0.01	ECOLI70	70	47.4	9.77052	-22803	45.6	28	19.4	42	0.4	0.59078	0.4	0.47701	615.5
500	MMHC_0.05	ARTH150	150	129.2	3.06352	-19852.6	115	79	50.2	71	0.526667	0.61314	0.526667	0.566409	2742.2
500	MMHC_0.05	ECOLI70	70	50	9.4195	-22764.9	43	28.2	21.8	41.8	0.402857	0.564108	0.402857	0.469983	628
SERGIO	GENIE3_0.1	SERGIO_Clean	258	0.5	12.049	-56851.9	257.5	0.25	0.25	257.75	0.000968992	0.5	0.000968992	0.00772201	3574.62
SERGIO	GENIE3_0.2	SERGIO_Clean	258	0	12.0079	-56927.1	258	0	0	258	0	#NUM!	0	#NUM!	3572.5
SERGIO	GENIE3_0.2	SERGIO_Noise	258	0	50.4757	-22361	258	0	0	258	0	#NUM!	0	#NUM!	3572.5
SERGIO	GENIE3_0.3	SERGIO_Clean	258	0	12.0079	-56927.1	258	0	0	258	0	#NUM!	0	#NUM!	3572.5
SERGIO	GENIE3_0.3	SERGIO_Noise	258	0	50.4757	-22361	258	0	0	258	0	#NUM!	0	#NUM!	3572.5
SERGIO	GENIE3_0.4	SERGIO_Clean	258	0	12.0079	-56927.1	258	0	0	258	0	#NUM!	0	#NUM!	3572.5
SERGIO	GENIE3_0.4	SERGIO_Noise	258	0	50.4757	-22361	258	0	0	258	0	#NUM!	0	#NUM!	3572.5
SERGIO	GENIE3_0.5	SERGIO_Clean	258	0	12.0079	-56927.1	258	0	0	258	0	#NUM!	0	#NUM!	3572.5
SERGIO	GENIE3_0.5	SERGIO_Noise	258	0	50.4757	-22361	258	0	0	258	0	#NUM!	0	#NUM!	3572.5
SERGIO	GENIE3_0.6	SERGIO_Clean	258	0	12.0079	-56927.1	258	0	0	258	0	#NUM!	0	#NUM!	3572.5
SERGIO	GENIE3_0.6	SERGIO_Noise	258	0	50.4757	-22361	258	0	0	258	0	#NUM!	0	#NUM!	3572.5
SERGIO	GENIE3_0.7	SERGIO_Clean	258	0	12.0079	-56927.1	258	0	0	258	0	#NUM!	0	#NUM!	3572.5
SERGIO	GENIE3_0.7	SERGIO_Noise	258	0	50.4757	-22361	258	0	0	258	0	#NUM!	0	#NUM!	3572.5
SERGIO	GENIE3_0.8	SERGIO_Clean	258	0	12.0079	-56927.1	258	0	0	258	0	#NUM!	0	#NUM!	3572.5
SERGIO	GENIE3_0.8	SERGIO_Noise	258	0	50.4757	-22361	258	0	0	258	0	#NUM!	0	#NUM!	3572.5
SERGIO	GENIE3_0.9	SERGIO_Clean	258	0	12.0079	-56927.1	258	0	0	258	0	#NUM!	0	#NUM!	3572.5
SERGIO	GENIE3_0.9	SERGIO_Noise	258	0	50.4757	-22361	258	0	0	258	0	#NUM!	0	#NUM!	3572.5
SERGIO	GENIE3_1	SERGIO_Clean	258	0	12.0079	-56927.1	258	0	0	258	0	#NUM!	0	#NUM!	3572.5
SERGIO	GENIE3_1	SERGIO_Noise	258	0	50.4757	-22361	258	0	0	258	0	#NUM!	0	#NUM!	3572.5
SERGIO	GES	SERGIO_Clean	258	540.2	10.6836	-53216.1	669	54.4	485.8	203.6	0.210853	0.100976	0.210853	0.136517	8991.3
SERGIO	GES	SERGIO_Noise	258	885.4	37.2437	-6656.94	1052.4	33.8	851.6	224.2	0.131008	0.0380714	0.131008	0.0589864	9094.3
SERGIO	GRNBoost2_0.5	SERGIO_Noise	258	12	53.4403	-21005.4	267	2	10	256	0.00775194	0.166667	0.00775194	0.0148148	3579
SERGIO	GRNBoost2_0.6	SERGIO_Clean	258	16	12.3071	-56846.3	262	9	7	249	0.0348837	0.5625	0.0348837	0.0656934	3623
SERGIO	GRNBoost2_0.6	SERGIO_Noise	258	3	51.9294	-21974	261	0	3	258	0	0	0	#NUM!	3572.5
SERGIO	GRNBoost2_0.7	SERGIO_Clean	258	10.5	12.357	-56896.7	262	5	5.5	253	0.0193798	0.51875	0.0193798	0.0369543	3558.5
SERGIO	GRNBoost2_0.7	SERGIO_Noise	258	7	51.9186	-22075.3	264	0.666667	6.33333	257.333	0.00258398	0.0666667	0.00258398	0.00746269	3571.83
SERGIO	GRNBoost2_0.8	SERGIO_Clean	258	5.5	12.3595	-57010.4	259.5	3	2.5	255	0.0116279	0.583333	0.0116279	0.0227004	3553.5
SERGIO	GRNBoost2_0.8	SERGIO_Noise	258	5	52.7555	-21922.7	262.75	0	5	258	0	0	0	#NUM!	3573.12
SERGIO	GRNBoost2_0.9	SERGIO_Clean	258	2	12.2115	-57027.1	257.333	1.66667	0.333333	256.333	0.00645995	0.833333	0.00645995	0.0128009	3559.17
SERGIO	GRNBoost2_0.9	SERGIO_Noise	258	2.6	51.8252	-22003.4	260.6	0	2.6	258	0	0	0	#NUM!	3564.8
SERGIO	GRNBoost2_1	SERGIO_Clean	258	1	11.8711	-56899.4	257.6	1	0	257	0.00387597	1	0.00387597	0.00772201	3557
SERGIO	GRNBoost2_1	SERGIO_Noise	258	1	50.911	-22246.1	259	0	1	258	0	0	0	#NUM!	3572.2
SERGIO	Hurdle_BIC	SERGIO_Clean	258	160.8	7.7346	-54309.6	333.4	39.6	121.2	218.4	0.153488	0.247665	0.153488	0.189219	6017.9
SERGIO	Hurdle_BIC	SERGIO_Noise	258	215.2	27.1072	-10650.9	405.4	31.8	183.4	226.2	0.123256	0.147654	0.123256	0.134261	7849.2
SERGIO	Hurdle_zBIC	SERGIO_Clean	258	144.8	8.03347	-54345.3	328.2	35	109.8	223	0.135659	0.242166	0.135659	0.17378	5992.5
SERGIO	Hurdle_zBIC	SERGIO_Noise	258	193.6	27.286	-10719.8	387.2	29.2	164.4	228.8	0.113178	0.150478	0.113178	0.129095	7762.1
SERGIO	L0L1_CV	SERGIO_Clean	258	229.2	12.7657	-54310.8	441.4	20.8	208.4	237.2	0.0806202	0.0900787	0.0806202	0.0849579	7697.1
SERGIO	L0L1_CV	SERGIO_Noise	258	418.8	33.0056	-8327.12	625.2	20.8	398	237.2	0.0806202	0.0505861	0.0806202	0.0621111	8953.9
SERGIO	L0L2_CV	SERGIO_Clean	258	317.8	11.7675	-53943.1	507	32	285.8	226	0.124031	0.100773	0.124031	0.11112	8186.3
SERGIO	L0L2_CV	SERGIO_Noise	258	542.6	31.5778	-7767.68	733	26.6	516	231.4	0.103101	0.0492031	0.103101	0.066579	9000.8
SERGIO	L0_CV	SERGIO_Clean	258	173	14.2145	-54760.1	395	16	157	242	0.0620155	0.0929319	0.0620155	0.0742679	7381.4
SERGIO	L0_CV	SERGIO_Noise	258	256	44.2444	-10155.4	482	13.4	242.6	244.6	0.051938	0.0529726	0.051938	0.0524173	8618.6
SERGIO	LiNGAM	SERGIO_Clean	258	171	12.43	-55626.9	383.2	22.8	148.2	235.2	0.0883721	0.133369	0.0883721	0.106223	5674.7
SERGIO	LiNGAM	SERGIO_Noise	258	235.8	53.2295	-13941.7	474.2	6.6	229.2	251.4	0.0255814	0.0281157	0.0255814	0.0267849	6167
SERGIO	MCP_CV	SERGIO_Clean	258	330	11.32	-53611.4	511.2	33.2	296.8	224.8	0.128682	0.100702	0.128682	0.112889	8905.3
SERGIO	MCP_CV	SERGIO_Noise	258	158	54.8963	-12179.4	400.2	7	151	251	0.0271318	0.0451585	0.0271318	0.0338613	7761.4
SERGIO	PIDC_0.1	SERGIO_Clean	258	271.2	9.5397	-54168	450	35.6	235.6	222.4	0.137984	0.131314	0.137984	0.134565	8831
SERGIO	PIDC_0.1	SERGIO_Noise	258	300.4	36.3926	-9295.08	522.6	13	287.4	245	0.0503876	0.0431768	0.0503876	0.046503	8785.6
SERGIO	PIDC_0.2	SERGIO_Clean	258	337.8	8.99579	-53762.1	494.6	43.8	294	214.2	0.169767	0.129558	0.169767	0.146954	8968.2
SERGIO	PIDC_0.2	SERGIO_Noise	258	383.6	28.925	-8437.53	591.8	19.8	363.8	238.2	0.0767442	0.0514916	0.0767442	0.0616189	9003.7
SERGIO	PIDC_0.3	SERGIO_Clean	258	382.2	8.86816	-53573	524.6	51.6	330.6	206.4	0.2	0.135097	0.2	0.161261	8922.7
SERGIO	PIDC_0.3	SERGIO_Noise	258	442	28.304	-8178.79	642	23.4	418.6	234.6	0.0906977	0.052934	0.0906977	0.0668271	9034.5
SERGIO	PIDC_0.4	SERGIO_Clean	258	406.2	8.96077	-53476.7	544.2	53.4	352.8	204.6	0.206977	0.131396	0.206977	0.160741	8954.4
SERGIO	PIDC_0.4	SERGIO_Noise	258	502.4	29.0095	-7951.04	700.6	23.8	478.6	234.2	0.0922481	0.0470488	0.0922481	0.0623023	9066.8
SERGIO	SCAD_CV	SERGIO_Clean	258	419.8	10.343	-53366.7	576.2	44	375.8	214	0.170543	0.104645	0.170543	0.12968	9021.2
SERGIO	SCAD_CV	SERGIO_Noise	258	259.2	43.9642	-10086.2	492	9.8	249.4	248.2	0.0379845	0.0379678	0.0379845	0.0379254	8803.7
SERGIO	CCDr_1.272	SERGIO_Noise	258	990	32.3238	-6563.25	1131	53	937	205	0.205426	0.0535354	0.205426	0.0849359	8884.5
SERGIO	CCDr_16.432	SERGIO_Clean	258	0	12.0079	-56927.1	258	0	0	258	0	#NUM!	0	#NUM!	3572.5
SERGIO	CCDr_16.432	SERGIO_Noise	258	0	50.4757	-22361	258	0	0	258	0	#NUM!	0	#NUM!	3572.5
SERGIO	CCDr_2.122	SERGIO_Clean	258	542	9.52217	-53336.1	666.8	58	484	200	0.224806	0.107034	0.224806	0.144999	8946.2
SERGIO	CCDr_2.122	SERGIO_Noise	258	531.4	30.3977	-7644.13	706.2	36.4	495	221.6	0.141085	0.0680445	0.141085	0.0917665	8890.1
SERGIO	CCDr_3.54	SERGIO_Clean	258	282.8	7.65115	-53651.7	432.4	49.8	233	208.2	0.193023	0.176509	0.193023	0.184357	8648.8
SERGIO	CCDr_3.54	SERGIO_Noise	258	272.8	27.4792	-8794.56	465.4	29	243.8	229	0.112403	0.105613	0.112403	0.108881	8753.9
SERGIO	CCDr_5.905	SERGIO_Clean	258	99.4	8.40166	-54747	301.2	32.2	67.2	225.8	0.124806	0.325463	0.124806	0.180057	4949.1
SERGIO	CCDr_5.905	SERGIO_Noise	258	147.6	30.9575	-10574.1	361.2	22	125.6	236	0.0852713	0.149042	0.0852713	0.108453	7506.8
SERGIO	CCDr_9.851	SERGIO_Clean	258	0	12.0079	-56927.1	258	0	0	258	0	#NUM!	0	#NUM!	3572.5
SERGIO	CCDr_9.851	SERGIO_Noise	258	91.6	36.4745	-12483.3	326.6	19.8	71.8	238.2	0.0767442	0.216825	0.0767442	0.11335	5477.6
SERGIO	glmnet_CV	SERGIO_Clean	258	496	10.7614	-53255.5	638.4	49.4	446.6	208.6	0.191473	0.0995864	0.191473	0.130966	9067.1
SERGIO	glmnet_CV	SERGIO_Noise	258	575.2	32.789	-7367.94	773.6	22.8	552.4	235.2	0.0883721	0.0392318	0.0883721	0.0543191	9060.9
SERGIO	MMHC_0.001	SERGIO_Clean	258	90	12.6411	-55064	319.4	15	75	243	0.0581395	0.167137	0.0581395	0.0862231	4773.5
SERGIO	MMHC_0.001	SERGIO_Noise	258	108.6	59.0179	-12559.6	355	6.4	102.2	251.6	0.0248062	0.0577365	0.0248062	0.0346695	5945.2
SERGIO	MMHC_0.005	SERGIO_Clean	258	121	12.5678	-54705.7	341.4	18.6	102.4	239.4	0.072093	0.154787	0.072093	0.0982125	6433.9
SERGIO	MMHC_0.005	SERGIO_Noise	258	127.8	58.5443	-11698.1	371.2	6	121.8	252	0.0232558	0.0456437	0.0232558	0.0307886	7180.7
SERGIO	MMHC_0.01	SERGIO_Clean	258	138.6	12.4705	-54516.7	352.8	19.6	119	238.4	0.075969	0.141449	0.075969	0.0987265	7551.2
SERGIO	MMHC_0.01	SERGIO_Noise	258	142.2	50.0493	-11198.5	383.4	6.8	135.4	251.2	0.0263566	0.0468386	0.0263566	0.0337209	7922.1
SERGIO	MMHC_0.05	SERGIO_Clean	258	206.2	12.2025	-54050.4	412.2	23.8	182.4	234.2	0.0922481	0.115309	0.0922481	0.102483	8696
SERGIO	MMHC_0.05	SERGIO_Noise	258	177.2	43.7605	-10253.2	414.4	8.6	168.6	249.4	0.0333333	0.0486406	0.0333333	0.0395473	8467

### Sheet: S2
Supplementary Table S2. The comparison between the reference and inferred network for actual data.
Algorithm	referenceNode	InferenceNode	s0	edges	SHD	TP	FP	FN	TPR	Precision	Recall	F1	SID	pathway
CCDr	28	28	32	149	166	6	143	26	0.1875	0.0402685	0.1875	0.0662983	522	mmu04370
GES	28	28	32	117	138	5	112	27	0.15625	0.042735	0.15625	0.0671141	573	mmu04370
Hurdle_zBIC	28	28	32	94	120	3	91	29	0.09375	0.0319149	0.09375	0.047619	506.5	mmu04370
Hurdle_BIC	28	28	32	91	118	2	89	30	0.0625	0.021978	0.0625	0.0325203	475.5	mmu04370
glmnet_CV	28	28	32	113	134	6	107	26	0.1875	0.0530973	0.1875	0.0827586	516.5	mmu04370
MCP_CV	28	28	32	108	129	6	102	26	0.1875	0.0555556	0.1875	0.0857143	498	mmu04370
SCAD_CV	28	28	32	109	127	8	101	24	0.25	0.0733945	0.25	0.113475	489.5	mmu04370
L0_CV	28	28	32	104	125	6	98	26	0.1875	0.0576923	0.1875	0.0882353	525	mmu04370
L0L1_CV	28	28	32	106	128	6	100	26	0.1875	0.0566038	0.1875	0.0869565	519.5	mmu04370
L0L2_CV	28	28	32	114	134	7	107	25	0.21875	0.0614035	0.21875	0.0958904	528.5	mmu04370
MMHC_0.05	28	28	32	93	117	4	89	28	0.125	0.0430108	0.125	0.064	562	mmu04370
MMHC_0.01	28	28	32	76	101	3	73	29	0.09375	0.0394737	0.09375	0.0555556	522	mmu04370
MMHC_0.005	28	28	32	71	97	3	68	29	0.09375	0.0422535	0.09375	0.0582524	500.5	mmu04370
MMHC_0.001	28	28	32	55	83	2	53	30	0.0625	0.0363636	0.0625	0.045977	470.5	mmu04370
CCDr	35	35	58	126	155	14	112	44	0.241379	0.111111	0.241379	0.152174	958	mmu05418
GES	35	35	58	134	169	7	127	51	0.12069	0.0522388	0.12069	0.0729167	907	mmu05418
Hurdle_zBIC	35	35	58	100	140	7	93	51	0.12069	0.07	0.12069	0.0886076	801.5	mmu05418
Hurdle_BIC	35	35	58	97	139	6	91	52	0.103448	0.0618557	0.103448	0.0774194	826	mmu05418
glmnet_CV	35	35	58	128	167	5	123	53	0.0862069	0.0390625	0.0862069	0.0537634	901	mmu05418
MCP_CV	35	35	58	120	154	9	111	49	0.155172	0.075	0.155172	0.101124	938.5	mmu05418
SCAD_CV	35	35	58	131	163	9	122	49	0.155172	0.0687023	0.155172	0.0952381	917.5	mmu05418
L0_CV	35	35	58	100	143	4	96	54	0.0689655	0.04	0.0689655	0.0506329	876	mmu05418
L0L1_CV	35	35	58	102	142	6	96	52	0.103448	0.0588235	0.103448	0.075	897	mmu05418
L0L2_CV	35	35	58	118	160	5	113	53	0.0862069	0.0423729	0.0862069	0.0568182	957.5	mmu05418
MMHC_0.05	35	35	58	97	145	3	94	55	0.0517241	0.0309278	0.0517241	0.0387097	945.5	mmu05418
MMHC_0.01	35	35	58	85	135	1	84	57	0.0172414	0.0117647	0.0172414	0.013986	977	mmu05418
MMHC_0.005	35	35	58	79	128	2	77	56	0.0344828	0.0253165	0.0344828	0.0291971	953.5	mmu05418
MMHC_0.001	35	35	58	69	119	2	67	56	0.0344828	0.0289855	0.0344828	0.0314961	936	mmu05418
CCDr	59	59	91	476	532	12	464	79	0.131868	0.0252101	0.131868	0.042328	2799	mmu04510
GES	59	59	91	383	449	7	376	84	0.0769231	0.0182768	0.0769231	0.0295359	2909.5	mmu04510
LiNGAM	59	59	91	129	212	2	127	89	0.021978	0.0155039	0.021978	0.0181818	2444.5	mmu04510
Hurdle_zBIC	59	59	91	251	322	6	245	85	0.0659341	0.0239044	0.0659341	0.0350877	2876	mmu04510
Hurdle_BIC	59	59	91	258	326	8	250	83	0.0879121	0.0310078	0.0879121	0.0458453	2782.5	mmu04510
glmnet_CV	59	59	91	358	425	8	350	83	0.0879121	0.0223464	0.0879121	0.0356347	2852	mmu04510
MCP_CV	59	59	91	329	396	9	320	82	0.0989011	0.0273556	0.0989011	0.0428571	2759.5	mmu04510
SCAD_CV	59	59	91	352	416	10	342	81	0.10989	0.0284091	0.10989	0.0451467	2862.5	mmu04510
L0_CV	59	59	91	274	343	7	267	84	0.0769231	0.0255474	0.0769231	0.0383562	2853.5	mmu04510
L0L1_CV	59	59	91	331	397	9	322	82	0.0989011	0.0271903	0.0989011	0.042654	2864.5	mmu04510
L0L2_CV	59	59	91	340	410	8	332	83	0.0879121	0.0235294	0.0879121	0.037123	2874.5	mmu04510
MMHC_0.05	59	59	91	241	317	6	235	85	0.0659341	0.0248963	0.0659341	0.0361446	2834	mmu04510
MMHC_0.01	59	59	91	195	273	5	190	86	0.0549451	0.025641	0.0549451	0.034965	2809	mmu04510
MMHC_0.005	59	59	91	178	257	5	173	86	0.0549451	0.0280899	0.0549451	0.0371747	2805	mmu04510
MMHC_0.001	59	59	91	149	228	5	144	86	0.0549451	0.033557	0.0549451	0.0416667	2863	mmu04510
CCDr	44	44	71	285	329	10	275	61	0.140845	0.0350877	0.140845	0.0561798	1457	mmu04933
GES	44	44	71	213	257	11	202	60	0.15493	0.0516432	0.15493	0.0774648	1630.5	mmu04933
LiNGAM	44	44	71	77	141	2	75	69	0.028169	0.025974	0.028169	0.027027	1274	mmu04933
Hurdle_zBIC	44	44	71	124	182	6	118	65	0.084507	0.0483871	0.084507	0.0615385	1263.5	mmu04933
Hurdle_BIC	44	44	71	120	177	6	114	65	0.084507	0.05	0.084507	0.0628272	1282.5	mmu04933
glmnet_CV	44	44	71	181	227	10	171	61	0.140845	0.0552486	0.140845	0.0793651	1526.5	mmu04933
MCP_CV	44	44	71	146	197	8	138	63	0.112676	0.0547945	0.112676	0.0737327	1548	mmu04933
SCAD_CV	44	44	71	175	224	9	166	62	0.126761	0.0514286	0.126761	0.0731707	1537	mmu04933
L0_CV	44	44	71	152	205	7	145	64	0.0985915	0.0460526	0.0985915	0.0627803	1514	mmu04933
L0L1_CV	44	44	71	170	220	9	161	62	0.126761	0.0529412	0.126761	0.0746888	1548	mmu04933
L0L2_CV	44	44	71	188	234	11	177	60	0.15493	0.0585106	0.15493	0.0849421	1658.5	mmu04933
MMHC_0.05	44	44	71	148	203	7	141	64	0.0985915	0.0472973	0.0985915	0.0639269	1642	mmu04933
MMHC_0.01	44	44	71	121	177	7	114	64	0.0985915	0.0578512	0.0985915	0.0729167	1651	mmu04933
MMHC_0.005	44	44	71	113	172	5	108	66	0.0704225	0.0442478	0.0704225	0.0543478	1616.5	mmu04933
MMHC_0.001	44	44	71	95	157	5	90	66	0.0704225	0.0526316	0.0704225	0.060241	1569.5	mmu04933
CCDr	19	19	21	65	71	5	60	16	0.238095	0.0769231	0.238095	0.116279	206	mmu04270
GES	19	19	21	51	57	6	45	15	0.285714	0.117647	0.285714	0.166667	231.5	mmu04270
Hurdle_zBIC	19	19	21	41	57	1	40	20	0.047619	0.0243902	0.047619	0.0322581	167	mmu04270
Hurdle_BIC	19	19	21	41	55	2	39	19	0.0952381	0.0487805	0.0952381	0.0645161	193	mmu04270
glmnet_CV	19	19	21	52	62	4	48	17	0.190476	0.0769231	0.190476	0.109589	216.5	mmu04270
MCP_CV	19	19	21	47	61	2	45	19	0.0952381	0.0425532	0.0952381	0.0588235	219.5	mmu04270
SCAD_CV	19	19	21	52	62	4	48	17	0.190476	0.0769231	0.190476	0.109589	216.5	mmu04270
L0_CV	19	19	21	46	55	4	42	17	0.190476	0.0869565	0.190476	0.119403	203	mmu04270
L0L1_CV	19	19	21	41	52	3	38	18	0.142857	0.0731707	0.142857	0.0967742	207	mmu04270
L0L2_CV	19	19	21	42	52	3	39	18	0.142857	0.0714286	0.142857	0.0952381	207	mmu04270
MMHC_0.05	19	19	21	42	55	2	40	19	0.0952381	0.047619	0.0952381	0.0634921	210.5	mmu04270
MMHC_0.01	19	19	21	37	51	2	35	19	0.0952381	0.0540541	0.0952381	0.0689655	198	mmu04270
MMHC_0.005	19	19	21	33	47	2	31	19	0.0952381	0.0606061	0.0952381	0.0740741	184	mmu04270
MMHC_0.001	19	19	21	30	45	2	28	19	0.0952381	0.0666667	0.0952381	0.0784314	179.5	mmu04270
